# Divergent polo boxes in KKT2 and KKT3 initiate the kinetochore assembly cascade in *Trypanosoma brucei*

**DOI:** 10.1101/2022.06.02.494600

**Authors:** Midori Ishii, Patryk Ludzia, Gabriele Marcianò, William Allen, Olga O. Nerusheva, Bungo Akiyoshi

## Abstract

Chromosome segregation requires assembly of the macromolecular kinetochore complex onto centromeric DNA. While most eukaryotes have canonical kinetochore proteins that are widely conserved among eukaryotes, evolutionarily divergent kinetoplastids have a unique set of kinetochore proteins. Little is known about the mechanism of kinetochore assembly in kinetoplastids. In this study, we have characterized two homologous kinetoplastid kinetochore proteins, KKT2 and KKT3, that constitutively localize at centromeres and promote the recruitment of other kinetochore proteins. KKT2 and KKT3 have three domains that are highly conserved among kinetoplastids: an N-terminal kinase domain of unknown function, the centromere localization domain in the middle, and the C-terminal domain that has weak similarity to polo boxes of Polo-like kinases. We show that the kinase activity of KKT2 is essential for accurate chromosome segregation, while that of KKT3 is dispensable for cell growth in the procyclic form of *Trypanosoma brucei*. Crystal structures of their divergent polo boxes reveal differences between KKT2 and KKT3. We also show that the divergent polo boxes of KKT3 are sufficient to recruit KKT2 in *T. brucei*. Furthermore, we identify the C-terminal domain of KKT1 as a direct interaction partner for the divergent polo boxes of KKT2, but not KKT3. KKT6 is found to interact with KKT1. These results show that KKT2 and KKT3 recruit downstream kinetochore proteins by direct protein-protein interactions using their divergent polo boxes.
