## Supplementary material for "Divergent polo boxes in KKT2 and KKT3 initiate the kinetochore assembly cascade in *Trypanosoma brucei*": Table S1

### Sheet: Trypanosome
Cell name	Description	parental strain	plasmids	Plasmid and primers used in PCR-based tagging or deletion	Source
SmOxP9	TREU 927/4 procyclic cells expressing T7 RNA polymerase and the tetracycline repressor to allow inducible expression	-	-		Poon et al. (2012)
BAP497	kkt2∆::NEO	SmOxP9		kkt2∆::neo (pBA183 with BA903/BA904, BA1184/BA1185, and BA1199/BA1203)	this study
BAP963	kkt2∆::NEO/TY-YFP-KKT2	BAP497	pBA67		this study
BAP2269	kkt2∆::NEO/TY-YFP-KKT2-as2 (M161A)	BAP497	pBA2340		this study
BAP792	kkt2∆::NEO/TY-KKT2-as2 (M161A)	BAP497	pBA1089		this study
BAP806	kkt2∆::NEO/TY-KKT2-as2 (M161A), TY-YFP-KKT14	BAP792	pBA1089, pBA97		this study
BAP839	kkt2∆::NEO/TY-KKT2-as2 (M161A), TY-YFP-KKT1	BAP792	pBA1089, pBA18		this study
BAP412	kkt3∆::NEO	SmOxP9		kkt3∆::neo (pBA183 with BA903/BA904, BA909/BA911, and BA914/BA915)	this study
BAP1014	kkt3∆::NEO/mNeonGreen-KKT3 (329-1058)	BAP412		mNeonGreen-KKT3 (329–1058) (pBA1197 with BA1816/BA1818)	this study
BAP458	kkt3∆::NEO/TY-KKT3-as1 (M109G)	BAP412	pBA677		this study
BAP626	kkt3∆::NEO/TY-KKT3 (K63A)	BAP412	pBA874		this study
BAP1249	KKT8 (S381A)-YFP-TY	SmOxP9	pBA1314		this study
BAP1274	KKT8 (S381A)-YFP-TY, KKT8 3'UTR RNAi	BAP1249	pBA1314, pBA1316		this study
BAP2155	KKT3 (1-851)-YFP	SmOxP9		KKT3 (1-851)-YFP (pBA1919 with BA1822/BA1823)	this study
BAP2157	KKT3 (1-851)-YFP, KKT3 3'UTR RNAi	BAP2155	pBA1711		this study
BAP347	LacO at rDNA	SmOxP9	pBA152		Ishii and Akiyoshi (2020)
BAP1975	LacO, TY-tdTomato-KKT2	BAP347	pBA152, pBA916		this study
BAP2101	LacO, TY-tdTomato-KKT2, GFP-NLS-KKT3 DPB-LacI	BAP1975	pBA152, pBA916, pBA1665		this study
BAP2163	LacO, TY-tdTomato-KKT2, GFP-NLS-KKT3 DPB (W863A)-LacI	BAP1975	pBA152, pBA916, pBA2377		this study
BAP663	LacO, GFP-NLS-KKT2 DPB-LacI	BAP347	pBA152, pBA890		this study
BAP1233	LacO, GFP-NLS-KKT2 DPB-LacI, TY-tdTomato-KKT1	BAP663	pBA152, pBA890, pBA915		this study
BAP1956	LacO, TY-tdTomato-KKT1	BAP347	pBA152, pBA915		this study
BAP2162	LacO, GFP-NLS-KKT2 DPB (W1048A)-LacI, TY-tdTomato-KKT1	BAP1956	pBA152, pBA915, pBA2376		this study
BAP272	GFP-NLS-KKT1N (2-989)	SmOxP9	pBA344		this study
BAP273	GFP-NLS-KKT1C (990-1549)	SmOxP9	pBA345		this study
BAP2330	LacO, TY-tdTomato-KKT2, GFP-NLS-KKT1C (990-1594)-LacI	BAP1975	pBA152, pBA916, pBA1528		this study

### Sheet: Plasmid
Plasmid/bacmid name	Description	Selection marker for trypanosomes	Source or how the plasmid/bacmid was made
pEnT5-Y (pBA1)	Endogenous YFP tagging, hygromycin	Hygromycin	Kelly et al. (2007)
pBA18	TY-YFP-KKT1, endogenous locus	Hygromycin	Akiyoshi and Gull (2014)
pBA67	TY-YFP-KKT2, endogenous locus	Hygromycin	Akiyoshi and Gull (2014)
pBA1806	TY-YFP-KKT2, endogenous locus	Hygromycin	Ishii and Akiyoshi (2020)
pBA2340	TY-YFP-KKT2-as2 (M161A), endogenous locus	Hygromycin	Made by site-directed mutagenesis of pBA1806 using BA3211/BA3212
pBA97	TY-YFP-KKT14, endogenous locus	Hygromycin	Akiyoshi and Gull (2014)
pBA1314	KKT8 (S381A)-YFP-TY, endogenous locus	Hygromycin	BAG77 was cut with HindIII and SpeI, cloned into pBA1 cut with same enzymes
pEnT6B-Y (pBA116)	Endogenous YFP tagging, blasticidin	Blasticidin	Kelly et al. (2007)
pBA676	TY-KKT2-as1 (M161G), endogenous locus	Blasticidin	Made by subcloning BAG14 into pBA116 using SpeI/BamHI
pBA1089	TY-KKT2-as2 (M161A), endogenous locus	Blasticidin	Made by site-directed mutagenesis of pBA676 using BA1535/BA1536
pBA677	TY-KKT3-as1 (M109G), endogenous locus	Blasticidin	Made by subcloning BAG15 into pBA116 using SpeI/BamHI
pBA874	TY-KKT3 (K63A), endogenous locus	Blasticidin	N-terminal fragment of KKT3 K63A was amplified from pBA423 using primers BA1367/BA1368 and cloned into pBA677 using SpeI/NotI
pBA892	TY-tdTomato tagging vector	Hygromycin	Ishii and Akiyoshi (2020)
pBA915	TY-tdTomato-KKT1, endogenous locus	Hygromycin	KKT1 targeting insert from pBA18 was cloned into pBA892, XbaI/BamHI
pBA916	TY-tdTomato-KKT2, endogenous locus	Hygromycin	KKT2 targeting insert from pBA67 was cloned into pBA892, XbaI/BamHI
pBA310	Inducible expression vector, integrate at 177bp	Phleomycin	Nerusheva and Akiyoshi (2016)
pBA344	Inducible GFP-NLS-KKT1N (2-989) expression, integrate at 177bp	Phleomycin	KKT1N (2-989) was amplified from pBA313 using BA729/BA730, cloned into pBA310 cut with PacI and AflII
pBA345	Inducible GFP-NLS-KKT1C (990-1594) expression, integrate at 177bp	Phleomycin	KKT1C (990-1594) was amplified from pBA313 using BA731/BA732, cloned into pBA310 cut with PacI and AflII
pBA361	Inducible GFP-NLS-KKT3 expression, integrate at 177bp	Phleomycin	Marciano et al (2021)
pBA423	Inducible GFP-NLS-KKT3 (K63A) expression, integrate at 177bp	Phleomycin	Made by site-directed mutagenesis of pBA361 using BA761/BA762
pBA795	Inducible GFP-NLS-LacI expression vector, integrate at 177bp	Blasticidin	Ishii and Akiyoshi (2020)
pBA1665	Inducible GFP-NLS-KKT3 DPB-LacI expression, integrate at 177bp	Blasticidin	KKT3 DPB domain 847-1058 (amplified from pBA315 with BA2122/BA1786) was inserted into pBA795 cut with PacI/AscI
pBA2377	Inducible GFP-NLS-KKT3 DPB (W863A)-LacI expression, integrate at 177bp	Blasticidin	Made by site-directed mutagenesis of pBA1665 using BA3059/BA3060
pBA890	Inducible GFP-NLS-KKT2 DPB-LacI expression, integrate at 177bp	Blasticidin	KKT2 DPB domain 1024-1260 (amplified from pBA314 with BA1399/BA1400) was inserted into pBA795 cut with PacI/AscI
pBA2376	Inducible GFP-NLS-KKT2 DPB (W1048A)-LacI expression, integrate at 177bp	Blasticidin	Made by site-directed mutagenesis of pBA890 using BA2966/BA2967
pBA1528	Inducible GFP-NLS-KKT1C (990-1594)-LacI expression, integrate at 177bp	Blasticidin	KKT1C (990-1594) was amplified from pBA313 with BA2033/BA1398, cloned into pBA795 cut with PacI/AscI
pBA1316	KKT8 3'UTR RNAi, integrate at 177bp	Phleomycin	Marciano et al (2021)
pBA1711	KKT3 3’UTR hairpin RNAi (stop codon to +370bp target), integrate at 177bp	Phleomycin	Marciano et al (2021)
pMig96 (pBA152)	256LacO, integrate at rDNA	Phleomycin	Landeira and Navarro (2007)
p2705 derivative (pBA183)	Neomycin gene cassette (NEO), used as a PCR template for gene deletion	G418	Kelly et al. (2007)
pPOTv7 (mNG, HYG) (pBA1197)	mNeonGreen, Hygromycin, vector for PCR tagging	Hygromycin	Dean et al. (2015)
pPOTv7 (eYFP, HYG) (pBA1919)	eYFP, Hygromycin, vector for PCR tagging	Hygromycin	Dean et al. (2015)
pACEBac2 (pBA306)	Baculovirus transfer vector with a p10 promoter, gentamycin resistance marker (Acceptor vector in MultiBac system)	-	Geneva Biotech
pIDC (pBA307)	Donor vector in MultiBac system with polh promoter, chloramphenicol marker	-	Geneva Biotech
pIDK (pBA308)	Donor vector in MultiBac system with a p10 promoter, kanamycin marker	-	Geneva Biotech
pIDS (pBA309)	Donor vector in MultiBac system with a p10 promoter, spectinomycin marker	-	Geneva Biotech
pBA313	3FLAG-KKT1 full length in pACEBac2 (acceptor)	-	3FLAG-KKT1 was amplified from genomic DNA using BA684/BA685, cloned into pBA306 using XmaI/NheI
pBA314	3FLAG-KKT2 full length in pACEBac2 (acceptor)	-	3FLAG-KKT2 was amplified from genomic DNA using BA686/BA687, cloned into pBA306 using XmaI/NheI
pBA315	3FLAG-KKT3 full length in pACEBac2 (acceptor)	-	3FLAG-KKT3 was amplified from genomic DNA using BA688/BA689, cloned into pBA306 using XmaI/NheI
pBA444	KKT2 in pIDC (donor)	-	KKT2 was amplified from genomic DNA using BA791/BA792, cloned into pBA307 using BamH/XbaI
pBA446	KKT6 in pIDK (donor)	-	KKT6 was amplified from genomic DNA using BA795/BA796, cloned into pBA308 using NheI/KpnI
pBA447	KKT7 in in pIDS (donor)	-	KKT7 was amplified from genomic DNA using BA797/BA798, cloned into pBA309 using XhoI/NheI
pBA448	KKT6 in pIDK (donor)	-	A BstXI site in KKT6 is mutated using BA799/BA800 so that there is no BstXI site in KKT6
pBA481	KKT6 KKT7 in pIDS (donor)	-	KKT6 expression module from pBA448 was cut with PI-SceI and BstXI, ligated into KKT7 expression vector (pBA447) cut with PI-SceI
pBA482	KKT5 KKT6 KKT7 in pIDS (donor)	-	KKT5 expression module from pBA481 was cut with PI-SceI and BstXI, ligated into KKT7 KKT6 expression vector (pBA481) cut with PI-SceI
pBA483	3FLAG-KKT1 KKT2 in pACEBac2 (acceptor)	-	Cre reaction was performed on pBA313 and pBA444, selected on Gantamycin-Chloramphenicol plate
pBA484	3FLAG-KKT1 KKT2 KKT5 KKT6 KKT7 in pACEBac2 (acceptor)	-	Cre reaction was performed on pBA483 and pBA482, selected on Gantamycin-Chloramphenicol-Spectinomycin plate
pBA803	3FLAG-KKT6 pACEBac2 (acceptor)	-	3FLAG-KKT6 was amplified from pBA448 (KKT6 without BstXI site) using BA1348/BA1349, cloned into pBA306 using XmaI/NheI
pBA817	KKT1 in pACEBac2 (acceptor)	-	KKT1 was amplified from genomic DNA using BA1344/BA1350, cloned into pBA306 using XmaI/NheI
pBA819	3FLAG-KKT6 KKT1 in pACEBac2 (acceptor)	-	pBA803's I-CeuI/BstXI fragment containing 3FLAG-KKT6 was cloned into pBA817 cut with I-CeuI
pBA386 (bacmid)	3FLAG-KKT1 full length, expression in insect cell	-	pBA313 was transformed into DH10EmBacY cells, plated onto LB Gentamycin Kanamycin Tetracycline Bluo-Gal IPTG plate and white colony was picked up
pBA388 (bacmid)	3FLAG-KKT2 full length, expression in insect cell	-	pBA314 was transformed into DH10EmBacY cells, plated onto LB Gentamycin Kanamycin Tetracycline Bluo-Gal IPTG plate and white colony was picked up
pBA358 (bacmid)	3FLAG-KKT3 full length, expression in insect cell	-	pBA315 was transformed into DH10EmBacY cells, plated onto LB Gentamycin Kanamycin Tetracycline Bluo-Gal IPTG plate and white colony was picked up
pBA521 (bacmid)	3FLAG-KKT1 KKT2, expression in insect cell	-	pBA483 was transformed into DH10EmBacY cells, plated onto LB Gentamycin Kanamycin Tetracycline Bluo-Gal IPTG plate and white colony was picked up
pBA523 (bacmid)	3FLAG-KKT1 KKT2 KKT5 KKT6 KKT7, expression in insect cell	-	pBA484 was transformed into DH10EmBacY cells, plated onto LB Gentamycin Kanamycin Tetracycline Bluo-Gal IPTG plate and white colony was picked up
pBA828 (bacmid)	3FLAG-KKT6 KKT1, expression in insect cell	-	pBA819 was transformed into DH10EmBacY cells, plated onto LB Gentamycin Kanamycin Tetracycline Bluo-Gal IPTG plate and white colony was picked up
pNIC28-Bsa4	pET expression vector with an N-terminal 6HIS tag, a TEV protease cleavage site, and a ligation-independent cloning site (kanamycin)	-	Gileadi et al. (2008)
pBA295	6HIS-KKT3 DPB (847-1058)	-	KKT3 (847-1058) was amplified from genomic DNA with BA676/BA600, LIC cloned into pNIC28-Bsa4
pBA318	6HIS-KKT2 kinase domain (60-382)	-	KKT2 (60-382) was amplified from genomic DNA with BA690/BA695, LIC cloned into pNIC28-Bsa4
pRSFDuet-1	For expression of one or two target proteins in bacteria (kanamycin)	-	Novagen, catalog number 71341-3
pBA2161	6HIS-KKT3 DPB (832-1058)	-	KKT3 DPB (832-1058) was amplified with BA2830/BA2833, cloned into pRSFDuet-1 using NEBuilder Assembly
pBA2240	6HIS-KKT2 DPB (1024-1260)	-	KKT2 DPB (1024-1260) was amplified with BA3051/BA3052, cloned into pRSFDuet-1 using NEBuilder Assembly
pBA2558	6HIS-Tcongolense KKT2 DPB	-	T. congolense KKT2 DPB (1030–1265) was amplified from BAG170 using BA3457/BA3458 primers and cloned into pRSFDuet-1 using NEBuilder Assembly
pST44	Bacterial polycistronic cloning vector (ampicillin)	-	Tan et al. (2005)
pBA457	Codon optimized 6HIS-KKT8 KKT9 KKT11 KKT12 polycistronic expression in bacteria	-	Ishii and Akiyoshi (2020)
pBA220	6HIS-KKT7 expression in bacteria	-	6HIS-KKT7 was amplified from genomic DNA with BA581/BA582, cloned into pST44 using XbaI/BglII
pBA221	6HIS-KKT7 KKT6 polycistronic expression in bacteria	-	KKT6 was amplified from genomic DNA with BA583/BA584, cloned into pBA220 using EcoRI/SmaI
pBA718	6HIS-KKT1C (990-1594) KKT6 polycistronic expression in bacteria	-	6HIS-KKT1C (990-1594) was amplified from genomic DNA using BA1145/BA1146, cloned into pBA221 using XbaI/BglII (to replace 6HIS-KKT7 with 6HIS-KKT1C)

### Sheet: Primer
Primer name	sequence 5'-3'
BA903	CCTAAAGTCGAGGAGGTTGA
BA904	CTCGATAAATAAATAGAAGTGC
BA1184	CCGGATTTTGGCAAATGAGG
BA1185	TGGGAACTTAGTCAACCTCCTCGACTTTAGGCTAAAATGCACGGGAGGGG
BA1199	CAACAAAGCACTTCTATTTATTTATCGAGGACACTCCCTTTTTAGCCTA
BA1203	AGACTATTAAGGGGAAAGGA
BA909	GTGATGGTGTTGCATATATATAT
BA911	TGGGAACTTAGTCAACCTCCTCGACTTTAGGGCGCTTTACTGGTAATATATAA
BA914	CAACAAAGCACTTCTATTTATTTATCGAGCATGCCTGTTTGTGCAGCTT
BA915	GTACCCAAAGTGGAAAAAAG
BA1816	TCCCCCTCTTGTTCTTTATTTATTAATTATATATTACCAGTAAAGCGCAAGGGAGATAGTACACTTGCATTTTTTGGATAGTATAATGCAGACCTGCTGC
BA1818	TCATCGTGCGAAAGTAGAAAATCATCCTCCACGCCGAGGAAAGTAGTTACCACCCTTGGGGTTGCTCTGCGCCTATCGCCACTACCCGATCCTGATCC
BA1822	GAAATGCGACAGCAGACGGAAACGGAAAAAAAAATAAAAAAAAAGAGAGGGCTATCTGTAATTCTTTACGTACATCACTTCCAATTTGAGAGACCTGTGC
BA1823	AAGGAATACCCCGCACGCTAAGTGGTGAATGGAAACCGATGGAGCGTCTCTCTGTCGGGTCTCGGAGTGTCCCACCCACAGGTTCTGGTAGTGGTTCC
BA3211	GTGGCGGCGGAGTGCTGTGCGAGTCGG
BA3212	GCACTCCGCCGCCACATACGCAAAATT
BA1535	AGATAGGAATTTTGCGTATGTGGCGGCGGAGTGCTGTGCGAGTCGGTCGC
BA1536	GCGACCGACTCGCACAGCACTCCGCCGCCACATACGCAAAATTCCTATCT
BA1367	CTTGACACTAGTGGAGCAGGTATTGGCACAGTAGAACAAAT
BA1368	GTGAATGCGGCCGCCCATCCAAATCGAAGACAAA
BA729	GATCGATC TTAATTAA G GATTCTTTCGCTTCGTACAA
BA730	GATCGATC CTTAAG CTA CTCCTTTACAACAAACTTTG
BA731	GATCGATC TTAATTAA G ACCGTTGGTGAGAGTTGTGA
BA732	GATCGATC CTTAAG CTAAACGATTTCCAACGAAT
BA761	GTGATGAATATCCGAGATTGGCATTAGCGATTACAACAGGAAAGGTTACACGGC
BA762	GCCGTGTAACCTTTCCTGTTGTAATCGCTAATGCCAATCTCGGATATTCATCAC
BA2122	GATC TTAATTAA G AGTGTCCCACCCACACCTGA
BA1786	GATC GGCGCGCC CC CACGCCACCGTAGAGCATCT
BA3059	GGTGATGCGATACGCTACTACCACTTT
BA3060	GCGTATCGCATCACCGTTAAGCAGCAT
BA1399	GATC TTAATTAA G ACGGCGTACCTGGCCCTTCC
BA1400	GATC GGCGCGCC CC TTTCCGGTAGACGTTGCGCA
BA2966	GGGGCGGCGGTAAGGGTTTACTCTTTC
BA2967	CCTTACCGCCGCCCCGCTTAGGAAGTC
BA2033	GATC TTAATTAA G ACCGTTGGTGAGAGTTGTGA
BA1398	GATC GGCGCGCC CC AACGATTTCCAACGAATATT
BA684	CCCGGG ATGGATTACAAGGATGACGACGATAAGGATTACAAGGATGACGACGATAA GGATTACAAGGATGACGACGATAAG GATTCTTTCGCTTCGTACA
BA685	GCTAGC CTAAACGATTTCCAACGAAT
BA686	CCCGGG ATGGATTACAAGGATGACGACGATAAGGATTACAAGGATGACGACGATAA GGATTACAAGGATGACGACGATAAG TTCAATGTCTCACCAGCGA
BA687	GCTAGC TCATTTCCGGTAGACGTTGC
BA688	CCCGGG ATGGATTACAAGGATGACGACGATAAGGATTACAAGGATGACGACGATAA GGATTACAAGGATGACGACGATAAG ATTGGCACAGTAGAACAAA
BA689	GCTAGC TTACACGCCACCGTAGAGCA
BA791	GATCGATC GGATCC ATGTTCAATGTCTCACCAGC
BA792	ATGCATGC TCTAGA TCATTTCCGGTAGACGTTGC
BA795	GATCGATC GCTAGC ATGCATTCCATTCTACCATA
BA796	ATGCATGC GGTACC TTACCTAGCTCCCAAGACAG
BA797	GATCGATC CTCGAG ATGAGCGGATATGGCGAATC
BA798	ATGCATGC GCTAGC TCACCGCGTTCTCCCCCCAA
BA799	AGGAGGTTGAAGGCCTCCTC CCG GCGAAGTGGTTTGGGTACAA
BA800	TTGTACCCAAACCACTTCGCCGGGAGGAGGCCTTCAACCTCCT
BA1348	CCCGGG ATGGATTACAAGGATGACGACGATAAGGATTACAAGGATGACGACGATAA GGATTACAAGGATGACGACGATAAG CATTCCATTCTACCATACA
BA1349	ATGCATGC GCTAGC TTACCTAGCTCCCAAGACAG
BA1344	GATCGATC CCCGGG ATGGATTCTTTCGCTTCGTAC
BA1350	GCTAGC CTAAACGATTTCCAACGAAT
BA676	TACTTCCAATCCATG AGTGTCCCACCCACACCTG
BA600	TATCCACCTTTACTGTCA CACGCCACCGTAGAGCATC
BA690	TACTTCCAATCCATG TCCACTGAGGGTCAGCAGCA
BA695	TATCCACCTTTACTGTCA TCGCTCGACTAAATTCAGTTT
BA2830	ACCTGTATTTTCAGGGATCCAGTGGTGAATGGAAACCGATG
BA2833	GCGCCGAGCTCGAATTCCTACACGCCACCGTAGAGCATCT
BA3051	ACCTGTATTTTCAGGGATCCACGGCGTACCTGGCCCTTC
BA3052	GCGCCGAGCTCGAATTCCTATTTCCGGTAGACGTTGCGCATC
BA3457	ACCTGTATTTTCAGGGATCCAAAGCCTTTCTGGCACTGCC
BA3458	GCGCCGAGCTCGAATTCCTAGCGACGAAAGTTATTACGCA
BA581	GA TCTAGA AATAATTTTGTTTAACTTTAAGAAGGAGATATACAT ATGGGCAGCAGCCATCATCATCATCATCACGGAGGT AGCGGATATGGCGAATCTAT
BA582	ACTGACTG AGATCT GGATCT TGTACATTA CCGCGTTCTCCCCCCAATAC
BA583	GATCGATC GAATTC AATAATTTTGTTTAACTTTAAGAAGGAGATATACAT ATGCATTCCATTCTACCATAC
BA584	ACTGACTG CCCGGG GGATCT TGTACATTA CCTAGCTCCCAAGACAG
BA1145	ATC TCTAGA AATAATTTTGTTTAACTTTAAGAAGGAGATATACAT ATGGGCAGCAGCCATCATCATCATCATCATGGAGGTACCGTGGGTGAAAGCTGTG
BA1146	GATC AGATCT GGATCTTGTACATTA AACGATTTCCAGGGAATACTG

### Sheet: gene synthesis
name	sequence 5'-3'
BAG14	gaACTAGTGGAGCAGGTTTCAATGTCTCACCAGCGAGTCGTGACCGCGTGCGTTCTGAGAGTCAGCGCACCCCGCGCCCCCGCAGCTCACTCTCCATGCCACGTGAATTGTCCTACACACCCGCCATATCTTCCATTCCTTCGAGCCTGCACACACCGTTTATTCAAAAGTGCTACGTTCAGGGGGACAATTCCACTGAGGGTCAGCAGCAGCAGCAGCAGCAACCGCCTGATCACATGACTGTCGTATTTGAAAGTGATAACATGCAACTGACAACAACAAGTTTGCTCGGGAAAGGTGGGTTTGGTCGAGTGTACGTGGCCCAGTCAAGTGGCGGGGAGTTGTGCGCCTTGAAAGTATCGTCGAAACAAATGACGGATGGTGACTGGGAGCGGTTGC…
BAG15	gaACTAGTGGAGCAGGTATTGGCACAGTAGAACAAATATTGTACGAGGAGGGCTGCGTGCGTGCTGTGAGGGTGCGATTGCCTTCTCGTGATTCATCTCAAGGAAAGTGTTTATCCCTGGAGGCGTGCGAACGCATTGGACAAGGTTCTTTTGGCACCGTTTACAGAGCCTCTTGTGATGAATATCCGAGATTGGCATTAAAGATTACAACAGGAAAGGTTACACGGCTCAAGCAGGAACTGGAAGTGCTTGGAAGGGTCTGCACAAAAGGAAAACTCCTGCTGCCACGGTTTTTATTTGGTGCATTGAATAAGTCCGGGGACCTCATGGCTGTGGGGggGGAATTGTGTTTCCCACACACACTGCATGACTTCCTTCTGTCAAAGTGTCTAACAGATG…
BAG77	gatcgatcgatcAAGCTTCTAGAGTTACCGTAGACTAGATATATATATTTTTTTCTGGAAAGGCCGCCCTGAAATATATGCACATACATATGTATGTGTGTGTAGGGATATTCTGTGAGCTCCCCTTTCACTATTCCTCACGCACAGAAGGAACAAACTTCTGTGGTTCATTGTGTAGACATTTTATGTAATTGCGGGCTTGTGCTCTCAGCTTCCCTGTCCTCCTGAACGCGAGACCACACACGTATATATTAAAGAAGACGCAAAAgcggccgcCTTCGCGCAGAAGAGTATTGTTCTTGACACCGGTTCCGATGGAGACGATGACGGTTATGCCCGCAGTACCCGACATACTGGTGACACGGTATCAGGGTTAACACAGCGAGGGTCGTGGAACTC…
BAG170	AAAGCCTTTCTGGCACTGCCTCGTGGTGAAGAACAGCGTATGCGTTTTGTTGATGAATTTCTGAGCGGTGCATGGGTTCGTTTTTATAGCTTTACCACCGATGATGTTGTGGCCATGTATTATTCACTGCAGCCTGGTCGTTATGGTGCATTTTTCGCAACCGAACAAGGTGTTGGCACCGCAGTTGTTGATGTTCATAGCAAACTGGTTCTGTATGTTCCGTGCATGGATAAAGATAGCATGAATCGTATTCAGCCGCATCCGCATGTTCTGACCTATTTTGAAGAAGATGTTCAGCTGCTGAATATCAGTGATGCACAGAAAGTTCTGGGTAGCGTTCTGACCGGTATTATGAATTTTGTTCAAGAAATTGCACGCCAGCGTGGCGAAGGTCTGCCT…
