## Supplementary material for "Divergent polo boxes in KKT2 and KKT3 initiate the kinetochore assembly cascade in *Trypanosoma brucei*": Table S2

### Sheet: Tcongolense KKT2 DPB crystal
DALI search result for T. congolense KKT2 DPB (searched against the PDB25 database)
PDB chain	Z	rmsd	lali	nres	%id	PDB Description
5dmv-C	13.8	3.3	171	230	13	MOLECULE: SERINE/THREONINE-PROTEIN KINASE PLK1;
6mf5-B	12.2	3.6	169	261	12	MOLECULE: CELL CYCLE SERINE/THREONINE-PROTEIN KINASE CDC5/M
4nkb-B	6.1	7.9	90	204	12	MOLECULE: PROBABLE SERINE/THREONINE-PROTEIN KINASE ZYG-1;
2n19-A	6	2.9	71	87	13	MOLECULE: SERINE/THREONINE-PROTEIN KINASE PLK4;
4n7v-A	5.8	3.5	86	222	7	MOLECULE: SERINE/THREONINE-PROTEIN KINASE PLK4;
2fkj-A	5.7	3.5	69	361	4	MOLECULE: OUTER SURFACE PROTEIN A;
2ou5-A	5.5	2.8	74	175	5	MOLECULE: PYRIDOXAMINE 5'-PHOSPHATE OXIDASE-RELATED, FMN-BI
4bxr-A	5.3	3.5	67	183	7	MOLECULE: CPAP;
7bam-A	5.3	5	77	1904	9	MOLECULE: TENEURIN-4;
1jgt-B	4.8	3.9	73	501	11	MOLECULE: BETA-LACTAM SYNTHETASE;
1fj1-E	4.8	4.5	78	251	8	MOLECULE: HYBRIDOMA ANTIBODY LA2 (LIGHT CHAIN);
5yvf-A	4.8	3.8	82	322	10	MOLECULE: BFA1;
6eus-A	4.7	3.7	55	346	11	MOLECULE: DCAP-LIKE PROTEIN;
1ecg-B	4.7	3.6	79	501	10	MOLECULE: GLUTAMINE PHOSPHORIBOSYLPYROPHOSPHATE AMIDOTRANSF
2xc1-B	4.7	4.6	63	661	10	MOLECULE: BIFUNCTIONAL TAIL PROTEIN;
4kc5-A	4.6	3.1	72	914	3	MOLECULE: RHIE PROTEIN;
6s21-A	4.6	3.9	108	486	7	MOLECULE: ENDO-4-O-SULFATASE;
7d8g-A	4.4	2.9	71	174	13	MOLECULE: UPF0374 PROTEIN SA1684;
7agv-F	4.4	1.9	54	163	9	MOLECULE: K(+)/H(+) ANTIPORTER SUBUNIT KHTT;
3wit-A	4.4	3.8	50	64	2	MOLECULE: PUTATIVE VGR PROTEIN;
6fhm-A	4.3	11.5	70	193	7	MOLECULE: OUTER-MEMBRANE LIPOPROTEIN CARRIER PROTEIN;
6u9f-A	4.3	4.8	80	717	5	MOLECULE: PDPA;
5wlz-C	4.3	3.2	58	206	10	MOLECULE: DNA REPAIR PROTEIN XRCC4,MYOSIN-7;
4qtq-A	4.2	5	76	209	8	MOLECULE: XAC2610 PROTEIN;
6c0f-v	4.2	3.6	53	225	4	MOLECULE: SACCHAROMYCES CEREVISIAE S288C 35S PRE-RIBOSOMAL
6jp6-A	4.2	10.9	65	998	3	MOLECULE: TRNA (GUANOSINE(34)-2'-O)-METHYLTRANSFERASE NON-C
1jnw-A	4.2	3.4	70	214	10	MOLECULE: PYRIDOXINE 5'-PHOSPHATE OXIDASE;
6dhx-A	4.2	3.7	92	182	8	MOLECULE: TIPC2;
3pqi-A	4.2	4.4	58	202	7	MOLECULE: GENE PRODUCT 138;
7q97-A	4.2	6	64	1047	8	MOLECULE: RHS FAMILY PROTEIN;
5n9j-A	4.1	10.5	71	566	7	MOLECULE: MEDIATOR OF RNA POLYMERASE II TRANSCRIPTION SUBUN
2yzy-A	4.1	5.2	62	163	6	MOLECULE: PUTATIVE UNCHARACTERIZED PROTEIN TTHA1012;
6eny-C	4.1	4	58	364	9	MOLECULE: BETA-2-MICROGLOBULIN;
5hal-A	4.1	5.7	59	103	5	MOLECULE: UNCHARACTERIZED PROTEIN;
7bgh-A	4.1	5.9	61	177	8	MOLECULE: OUTER ENVELOPE PORE PROTEIN 21, CHLOROPLASTIC;
4dvy-P	4.1	3.3	59	656	7	MOLECULE: CYTOTOXICITY-ASSOCIATED IMMUNODOMINANT ANTIGEN;
3gas-A	4.1	3.4	68	248	12	MOLECULE: HEME OXYGENASE;
3a2s-X	4.1	13.2	72	341	1	MOLECULE: OUTER MEMBRANE PROTEIN II;
5mq0-t	4.1	4.4	75	438	5	MOLECULE: YEAST UBC4 GENE FOR UBIQUITIN-CONJUGATING ENZYME;
6s9u-A	4.1	7.7	76	520	9	MOLECULE: PUTATIVE SUCROSE PHOSPHORYLASE;
4z48-A	4.1	3.1	53	240	4	MOLECULE: UNCHARACTERIZED PROTEIN;
6ef3-A	4.1	8.7	68	247	16	MOLECULE: PROTEASOME SUBUNIT BETA TYPE-1;
6gn5-A	4.1	4.4	72	177	4	MOLECULE: GRAM DOMAIN-CONTAINING PROTEIN 1C;
5kku-B	4.1	3.3	67	289	4	MOLECULE: POLYKETIDE SYNTHASE TYPE I;
1a87-A	4.1	6.8	94	297	9	MOLECULE: COLICIN N;
6tzk-A	4	3.4	67	451	4	MOLECULE: CELLULOSE SYNTHASE OPERON PROTEIN C;
1lqm-H	4	2.3	48	84	6	MOLECULE: URACIL-DNA GLYCOSYLASE;
3h3h-B	4	2.9	44	120	7	MOLECULE: UNCHARACTERIZED SNOAL-LIKE PROTEIN;
2p12-A	4	3.2	82	166	5	MOLECULE: HYPOTHETICAL PROTEIN DUF402;
1oh1-A	4	5.7	58	109	9	MOLECULE: STAPHOSTATIN A;
6hiu-A	4	3.7	77	143	5	MOLECULE: CYTOCHROME P460;
7jr9-A	4	4.5	58	254	7	MOLECULE: RADIAL SPOKE PROTEIN 9;
4pr7-A	4	11.8	74	171	5	MOLECULE: OLIGOGALACTURONATE-SPECIFIC PORIN KDGM;
6r1g-A	3.9	3.6	84	148	11	MOLECULE: OUTER SURFACE 22 KDA LIPOPROTEIN;
7obb-B	3.9	4	101	1130	7	MOLECULE: DNA-DIRECTED RNA POLYMERASE I SUBUNIT RPA1;
3tzg-A	3.9	5.9	65	239	6	MOLECULE: HYPOTHETICAL PROTEIN BVU_2266;
5yvq-A	3.9	5.9	82	358	6	MOLECULE: TAIL FIBER PROTEIN S;
7fds-B	3.9	3.4	57	118	9	MOLECULE: LIPOPROTEIN LPQH;
6jsc-B	3.9	3.9	73	168	4	MOLECULE: HYPOTHETICAL MEMBRANE PROTEIN;
5nz7-A	3.9	3.3	73	984	8	MOLECULE: CELLODEXTRIN PHOSPHORYLASE;
5jov-A	3.9	3.8	62	949	11	MOLECULE: ALPHA-XYLOSIDASE BOGH31A;
2h1t-A	3.9	6.3	61	186	7	MOLECULE: HYPOTHETICAL PROTEIN;
5gv3-B	3.9	8	66	163	0	MOLECULE: LYSOSOME-ASSOCIATED MEMBRANE GLYCOPROTEIN 2;
2d7d-A	3.9	2.8	56	621	7	MOLECULE: 5'-D(P*TP*TP*T)-3';
7btx-L	3.9	5.1	69	314	1	MOLECULE: MITOCHONDRIAL OUTER MEMBRANE BETA-BARREL PROTEIN;
6sjl-A	3.8	4.1	44	324	9	MOLECULE: PUTATIVE TYPE VI SECRETION PROTEIN;
7aoh-B	3.8	4.8	69	1134	3	MOLECULE: DNA-DIRECTED RNA POLYMERASE 147 KDA POLYPEPTIDE;
4o9d-B	3.8	13.6	71	392	6	MOLECULE: RIK1-ASSOCIATED FACTOR 1;
4q35-A	3.8	10.8	64	758	6	MOLECULE: LPS-ASSEMBLY PROTEIN LPTD;
6h7f-A	3.8	3.4	70	674	9	MOLECULE: BAUA;
3wjt-A	3.8	4.3	85	178	8	MOLECULE: OUTER-MEMBRANE LIPOPROTEIN LOLB;
6i7s-G	3.8	14.9	70	863	4	MOLECULE: PROTEIN DISULFIDE-ISOMERASE;
6orj-A	3.8	5.2	66	243	6	MOLECULE: PHIKZ164;
6ohh-B	3.8	4.2	59	128	3	MOLECULE: EF1P2_MFAP2B;
6j0m-A	3.8	4.1	73	535	8	MOLECULE: PVC8;
6gq3-A	3.8	3.6	72	510	8	MOLECULE: ASPARAGINE SYNTHETASE [GLUTAMINE-HYDROLYZING];
4cys-A	3.7	4.4	94	534	7	MOLECULE: ARYLSULFATASE;
2o5p-A	3.7	5.6	78	772	3	MOLECULE: FERRIPYOVERDINE RECEPTOR;
6mp4-E	3.7	9.6	65	137	3	MOLECULE: FATTY ACID-BINDING PROTEIN, LIVER;
7pq5-L	3.7	4.7	71	1047	10	MOLECULE: TRE23;
4a0u-B	3.7	6.2	58	186	10	MOLECULE: TAIL FIBER PROTEIN;
5da9-A	3.7	5	74	433	7	MOLECULE: PUTATIVE UNCHARACTERIZED PROTEIN,PUTATIVE UNCHARA
5cd6-A	3.7	4	71	575	6	MOLECULE: TPR-DOMAIN CONTAINING PROTEIN;
7klj-A	3.7	5.1	66	324	6	MOLECULE: ISOFORM 2 OF KINESIN-LIKE PROTEIN KIF21A;
7kbj-I	3.7	3.1	47	153	4	MOLECULE: NEUTRAL ALPHA-GLUCOSIDASE AB TRYPSIN-CLEAVED FRAG
2i51-A	3.7	4.3	70	194	4	MOLECULE: UNCHARACTERIZED CONSERVED PROTEIN OF COG5135;
7nyw-B	3.6	4.7	84	858	7	MOLECULE: CHROMOSOME PARTITION PROTEIN MUKB;
4u3v-A	3.6	3.6	65	242	5	MOLECULE: POLYKETIDE SYNTHASE PKSR;
2xmx-A	3.6	3.6	51	270	8	MOLECULE: COLICIN-M;
3cbt-A	3.6	2.9	75	210	9	MOLECULE: PHOSPHATASE SC4828;
6a5g-B	3.6	9	51	157	8	MOLECULE: [4+2] AND [4+6] CYCLASE STMD;
7emf-0	3.6	3.3	60	267	3	MOLECULE: MEDIATOR OF RNA POLYMERASE II TRANSCRIPTION SUBUN
3dcz-A	3.6	3.5	77	170	8	MOLECULE: PUTATIVE RNFG SUBUNIT OF ELECTRON TRANSPORT COMPL
5hv1-A	3.6	5.4	100	847	5	MOLECULE: PHOSPHOENOLPYRUVATE SYNTHASE;
3zxu-A	3.6	4.8	72	211	11	MOLECULE: MCM21;
1i78-A	3.6	7.2	57	297	4	MOLECULE: PROTEASE VII;
6rc9-A	3.6	10.1	80	1339	15	MOLECULE: ADHESIN P1;
7jrd-A	3.6	4	65	566	11	MOLECULE: LACTOFERRIN-BINDING PROTEIN B;

### Sheet: Tbrucei KKT3 DPB crystal
DALI search result for T. brucei KKT3 DPB (searched against the PDB25 database)
PDB chain	Z	rmsd	lali	nres	%id	PDB Description
5dmv-C	13.7	3.3	172	230	14	MOLECULE: SERINE/THREONINE-PROTEIN KINASE PLK1;
6mf5-B	11.8	3.4	169	261	15	MOLECULE: CELL CYCLE SERINE/THREONINE-PROTEIN KINASE CDC5/M
4n7v-A	6.8	4.6	96	222	9	MOLECULE: SERINE/THREONINE-PROTEIN KINASE PLK4;
4nkb-B	6.5	3.2	84	204	12	MOLECULE: PROBABLE SERINE/THREONINE-PROTEIN KINASE ZYG-1;
2n19-A	6.2	3	74	87	9	MOLECULE: SERINE/THREONINE-PROTEIN KINASE PLK4;
7d8g-A	5.4	3	85	174	5	MOLECULE: UPF0374 PROTEIN SA1684;
2ou5-A	4.8	3	73	175	3	MOLECULE: PYRIDOXAMINE 5'-PHOSPHATE OXIDASE-RELATED, FMN-BI
4bxr-A	4.7	5.7	71	183	7	MOLECULE: CPAP;
1a87-A	4.5	9.7	95	297	6	MOLECULE: COLICIN N;
6jl9-A	4.5	3.5	79	189	9	MOLECULE: EPENDYMIN-RELATED 1;
2v42-A	4.4	4.3	85	290	8	MOLECULE: SIGMA-E FACTOR REGULATORY PROTEIN RSEB;
6h3i-A	4.3	3.9	84	2124	5	MOLECULE: PROTEIN INVOLVED IN GLIDING MOTILITY SPRA;
2p3p-B	4.3	4.6	58	198	2	MOLECULE: HYPOTHETICAL PROTEIN;
7jtk-A	4.2	5.2	88	749	9	MOLECULE: FLAGELLAR RADIAL SPOKE PROTEIN 1;
6hiu-A	4.1	3	73	143	3	MOLECULE: CYTOCHROME P460;
3wit-A	4.1	6.3	53	64	0	MOLECULE: PUTATIVE VGR PROTEIN;
3tzg-A	4	6.2	73	239	3	MOLECULE: HYPOTHETICAL PROTEIN BVU_2266;
1ecg-B	4	3.3	77	501	9	MOLECULE: GLUTAMINE PHOSPHORIBOSYLPYROPHOSPHATE AMIDOTRANSF
4wac-A	4	3.4	61	498	8	MOLECULE: GLYCOSYL TRANSFERASE, GROUP 1 FAMILY PROTEIN;
2wjq-A	3.9	3.4	52	205	6	MOLECULE: PROBABLE N-ACETYLNEURAMINIC ACID OUTER MEMBRANE C
7aoh-B	3.9	9.4	69	1134	6	MOLECULE: DNA-DIRECTED RNA POLYMERASE 147 KDA POLYPEPTIDE;
5wlz-C	3.9	3.2	57	206	7	MOLECULE: DNA REPAIR PROTEIN XRCC4,MYOSIN-7;
3pqi-A	3.9	5.4	64	202	9	MOLECULE: GENE PRODUCT 138;
3cbt-A	3.9	4.2	94	210	6	MOLECULE: PHOSPHATASE SC4828;
1yqf-A	3.8	3.3	76	182	5	MOLECULE: HYPOTHETICAL PROTEIN LMAJ011689;
4u68-A	3.8	3	57	64	9	MOLECULE: RHINO;
5d9g-A	3.8	3.2	69	246	13	MOLECULE: TIP41-LIKE PROTEIN;
7obb-B	3.8	5	91	1130	9	MOLECULE: DNA-DIRECTED RNA POLYMERASE I SUBUNIT RPA1;
3wjt-A	3.8	3.4	80	178	11	MOLECULE: OUTER-MEMBRANE LIPOPROTEIN LOLB;
3gas-A	3.8	4.1	70	248	4	MOLECULE: HEME OXYGENASE;
5kku-B	3.8	3.4	66	289	8	MOLECULE: POLYKETIDE SYNTHASE TYPE I;
5kgh-B	3.8	11.6	67	313	4	MOLECULE: PREDICTED ACETYLTRANSFERASE;
2fkj-A	3.8	8.2	63	361	5	MOLECULE: OUTER SURFACE PROTEIN A;
6ekv-A	3.8	12.6	80	718	9	MOLECULE: TOXIN COMPLEX COMPONENT ORF-X2;
3dtd-C	3.8	3.7	79	147	9	MOLECULE: INVASION-ASSOCIATED PROTEIN B;
2yzy-A	3.8	5.9	62	163	5	MOLECULE: PUTATIVE UNCHARACTERIZED PROTEIN TTHA1012;
6fto-A	3.8	2.5	51	66	6	MOLECULE: CHROMO DOMAIN-CONTAINING PROTEIN 2;
2i51-A	3.7	3.6	63	194	10	MOLECULE: UNCHARACTERIZED CONSERVED PROTEIN OF COG5135;
6k4y-M	3.7	5.4	68	209	1	MOLECULE: DNA-DIRECTED RNA POLYMERASE SUBUNIT ALPHA;
4kc5-A	3.7	3.2	70	914	6	MOLECULE: RHIE PROTEIN;
6dym-A	3.6	3.2	56	213	4	MOLECULE: EBONY;
1jgt-B	3.6	4.2	70	501	13	MOLECULE: BETA-LACTAM SYNTHETASE;
5mq0-t	3.6	7.8	69	438	7	MOLECULE: YEAST UBC4 GENE FOR UBIQUITIN-CONJUGATING ENZYME;
1wvl-A	3.6	2.8	56	80	18	MOLECULE: 5'-D(*CP*CP*TP*AP*TP*AP*TP*AP*GP*G)-3';
6gn5-A	3.6	4.1	69	177	4	MOLECULE: GRAM DOMAIN-CONTAINING PROTEIN 1C;
6mit-C	3.6	7.3	74	175	4	MOLECULE: LIPOPOLYSACCHARIDE EXPORT SYSTEM ATP-BINDING PROT
1jnw-A	3.6	4.2	71	214	8	MOLECULE: PYRIDOXINE 5'-PHOSPHATE OXIDASE;
2p12-A	3.6	3	80	166	9	MOLECULE: HYPOTHETICAL PROTEIN DUF402;
6f8s-B	3.6	3	50	66	14	MOLECULE: XRE FAMILY TRANSCRIPTIONAL REGULATOR;
3cm1-A	3.6	3.4	60	137	7	MOLECULE: SSGA-LIKE SPORULATION-SPECIFIC CELL DIVISION PROT
2pc1-A	3.5	3.4	59	173	3	MOLECULE: ACETYLTRANSFERASE, GNAT FAMILY;
6rh5-A	3.5	3.9	66	138	8	MOLECULE: ADAPTIN EAR-BINDING COAT-ASSOCIATED PROTEIN 1;
5o7o-A	3.5	3.5	63	146	5	MOLECULE: DESFERRIOXAMINE SIDEROPHORE BIOSYNTHESIS PROTEIN
7byy-A	3.5	3.3	62	180	6	MOLECULE: ACETYLTRANSFERASE;
5hv1-A	3.5	4.8	85	847	6	MOLECULE: PHOSPHOENOLPYRUVATE SYNTHASE;
7kbj-I	3.4	4	68	153	9	MOLECULE: NEUTRAL ALPHA-GLUCOSIDASE AB TRYPSIN-CLEAVED FRAG
5olt-A	3.4	4	67	383	6	MOLECULE: CELLULOSE BIOSYNTHESIS PROTEIN BCSG;
5ay6-A	3.4	3.7	67	303	6	MOLECULE: FLAGELLAR HOOK PROTEIN FLGE;
4n3o-A	3.4	3.6	66	328	11	MOLECULE: PUTATIVE D-GLYCERO-D-MANNO-HEPTOSE 7-PHOSPHATE KI
4z48-A	3.4	13.4	67	240	9	MOLECULE: UNCHARACTERIZED PROTEIN;
7tmu-C	3.4	3.6	63	146	5	MOLECULE: SRPBCC FAMILY PROTEIN;
4miv-D	3.4	5.2	79	480	10	MOLECULE: N-SULPHOGLUCOSAMINE SULPHOHYDROLASE;
7agv-F	3.4	12.6	73	163	5	MOLECULE: K(+)/H(+) ANTIPORTER SUBUNIT KHTT;
1fj1-E	3.4	4	76	251	8	MOLECULE: HYBRIDOMA ANTIBODY LA2 (LIGHT CHAIN);
2ia9-D	3.3	4.1	70	99	13	MOLECULE: PUTATIVE SEPTATION PROTEIN SPOVG;
4mmg-A	3.3	3	57	91	7	MOLECULE: MRNA INTERFERASE YAFQ;
2w56-A	3.3	6.4	84	143	5	MOLECULE: VC0508;
6s21-A	3.3	4.3	81	486	7	MOLECULE: ENDO-4-O-SULFATASE;
4ltt-A	3.3	3.1	58	91	7	MOLECULE: UNCHARACTERIZED PROTEIN, TOXIN;
3zpm-A	3.3	8.1	86	211	8	MOLECULE: LATHERIN;
1p49-A	3.3	4	81	549	10	MOLECULE: STERYL-SULFATASE;
6dhx-A	3.3	3.6	84	182	4	MOLECULE: TIPC2;
2wzo-A	3.3	4	81	146	10	MOLECULE: TRANSFORMING GROWTH FACTOR BETA REGULATOR 1;
7jr9-A	3.3	4.2	61	254	10	MOLECULE: RADIAL SPOKE PROTEIN 9;
3buu-A	3.3	12.3	67	224	6	MOLECULE: UNCHARACTERIZED LOLA SUPERFAMILY PROTEIN NE2245;
3h4z-B	3.3	9.2	72	563	6	MOLECULE: MALTOSE-BINDING PERIPLASMIC PROTEIN FUSED WITH AL
3k44-A	3.3	2.8	59	145	10	MOLECULE: PURINE-RICH BINDING PROTEIN-ALPHA, ISOFORM B;
6e0x-B	3.3	2.8	69	161	7	MOLECULE: CYTOCHROME P460;
3msw-A	3.3	6.3	58	139	3	MOLECULE: UNCHARACTERIZED PROTEIN;
6kml-C	3.3	3.4	51	105	6	MOLECULE: MRNA INTERFERASE TOXIN HIGB;
5t87-G	3.3	2.7	52	75	10	MOLECULE: CDII IMMUNITY PROTEIN;
5kew-B	3.3	4.6	78	132	5	MOLECULE: VTRA PROTEIN;
5yjl-D	3.2	2.7	61	253	13	MOLECULE: GLUTAMYL-TRNA REDUCTASE 1;
5b0l-B	3.2	11.9	57	334	9	MOLECULE: MOEN5,DNA-BINDING PROTEIN 7D;
5jov-A	3.2	9.1	56	949	9	MOLECULE: ALPHA-XYLOSIDASE BOGH31A;
6gut-B	3.2	10.5	77	239	13	MOLECULE: 23S RRNA PSEUDOURIDINE SYNTHASE D,PILA;
5n9j-A	3.2	10.4	71	566	4	MOLECULE: MEDIATOR OF RNA POLYMERASE II TRANSCRIPTION SUBUN
4fyg-A	3.2	4.7	69	743	12	MOLECULE: SIDF, INHIBITOR OF GROWTH FAMILY, MEMBER 3;
4zgv-A	3.2	5	65	809	5	MOLECULE: FERREDOXIN RECEPTOR;
6b3a-A	3.2	6.8	81	632	4	MOLECULE: APRA METHYLTRANSFERASE 1;
5csk-A	3.2	4.2	79	1996	6	MOLECULE: ACETYL-COA CARBOXYLASE;
6mit-G	3.2	7.8	91	355	10	MOLECULE: LIPOPOLYSACCHARIDE EXPORT SYSTEM ATP-BINDING PROT
4cys-A	3.1	4.2	96	534	9	MOLECULE: ARYLSULFATASE;
1qbe-B	3.1	5	59	132	8	MOLECULE: BACTERIOPHAGE Q BETA CAPSID;
6nu9-A	3.1	4	53	168	8	MOLECULE: ZINC-BINDING NON-STRUCTURAL PROTEIN;
6snr-A	3.1	9.9	64	402	3	MOLECULE: LIPID II:GLYCINE GLYCYLTRANSFERASE;
3k1l-A	3.1	3	54	376	6	MOLECULE: FANCL;
