## Supplementary material for "Divergent polo boxes in KKT2 and KKT3 initiate the kinetochore assembly cascade in *Trypanosoma brucei*": Table S3

### Sheet: GFP-KKT1N
TriTrypID (v28)	Annotation	Common contaminant (found in IP/MS of many other un-related proteins)	Razor + unique peptides	Unique peptides	Sequence coverage [%]	Sequence length	Q-value	Score	Intensity	MS/MS count	TriTrypID (v4)
Tb927.1.2390	beta tubulin	*	13	13	34.6	442	0	323.31	1606300000	92	Tb927.1.2390
Tb927.9.10770	Polyadenylate-binding protein 2 (Poly(A)-binding protein 2) (Poly(A)-binding protein II) (PABII) (Polyadenylate-binding nuclear protein 1) (Nuclear poly(A)-binding protein 1) (PABP2), putative |	*	7	7	20.7	555	0	45.017	70978000	9	Tb09.211.2150
Tb927.1.2400	alpha tubulin	*	7	7	20.6	451	0	146.69	242260000	47	Tb927.1.2400
Tb927.11.1030	KKT7		7	7	13.5	644	0	71.582	51244000	17	Tb11.03.0080
Tb927.10.8940	hypothetical protein, conserved	*	6	6	28	411	0	59.381	281530000	24	Tb927.10.8940
Tb927.10.6330	KKT1		6	6	5.5	1594	0	54.462	59919000	10	Tb927.10.6330
Tb927.4.5110	KKT8		6	6	23.8	399	0	108.51	129240000	28	Tb927.4.5110
Tb927.3.3130	hypothetical protein, conserved	*	5	5	5.8	1642	0	49.769	65614000	14	Tb927.3.3130
Tb927.6.4300	glyceraldehyde 3-phosphate	*	5	5	12.5	359	0	40.713	49550000	17	Tb927.6.4300
Tb927.11.12410	KKT10		7	4	17	465	0	76.887	34989000	16	Tb11.01.4230
Tb927.11.12890	hypothetical protein, conserved (pseudogene)	*	4	4	8.2	1251	0	27.163	7180600	4	Tb11.52.0006
Tb927.11.17000	hypothetical protein, conserved,leucine-rich repeat protein (LRRP), putative	*	4	4	7	1004	0	34.301	30591000	7	Tb11.01.8770
Tb927.11.11330	heat shock protein 70	*	4	4	9.7	690	0	28.001	28619000	7	Tb11.01.3110
Tb927.10.6070	universal minicircle sequence binding protein (UMSBP), putative,predicted zinc finger protein	*	4	4	37.9	140	0	39.467	20474000	4	Tb927.10.6070
Tb927.4.2070	antigenic protein, putative	*	4	4	30	4455	0	32.789	23103000	4	Tb927.4.2070
Tb927.10.10590	histone H2B, putative	*	4	4	31.2	112	0	32.634	10539000	5	Tb927.10.10590
Tb927.5.2530	hypothetical protein, conserved	*	3	3	2.9	1039	0	21.087	5270800	3	Tb927.5.2530
Tb927.10.15750	hypothetical protein, conserved	*	3	3	6.4	1748	0	19.701	2044300	2	Tb927.10.15750
Tb927.4.4060	hypothetical protein, conserved	*	3	3	6	943	0	17.978	6426200	4	Tb927.4.4060
Tb927.1.3180	40S ribosomal proteins S11, putative	*	3	3	12.6	174	0	76.729	41681000	5	Tb927.1.3180
Tb927.10.14710	40S ribosomal protein S2, putative	*	3	3	10.9	266	0	26.75	49848000	12	Tb927.10.14710
Tb927.10.3940	40S ribosomal protein S3A, putative	*	3	3	13.7	256	0	64.354	235390000	10	Tb927.10.3940
Tb927.6.4690	60S ribosomal protein L9, putative	*	3	3	16.6	187	0	40.398	179820000	9	Tb927.6.4690
Tb927.7.5020	60S ribosomal protein L19, putative	*	3	3	11.9	260	0	18.836	25848000	2	Tb927.7.5020
Tb927.7.5170	60S ribosomal protein L23a	*	3	3	19.5	164	0	24.794	78231000	7	Tb927.7.5170
Tb927.10.2090	elongation factor 1-alpha	*	3	3	15.8	348	0	33.761	36352000	7	Tb927.10.2090
Tb927.3.1010	hypothetical protein, conserved	*	3	3	8.2	600	0	50.894	20395000	3	Tb927.3.1010
Tb927.5.2080	guanosine monophosphate reductase, putative	*	3	3	9.2	491	0	19.11	16122000	5	Tb927.5.2080
Tb927.7.2070	heat shock protein DNAJ, putative	*	3	3	7.9	328	0	17.764	7719100	3	Tb927.7.2070
Tb927.6.1210	KKT6		3	3	16.6	205	0	63.332	44795000	5	Tb927.6.1210
Tb927.3.3520	hypothetical protein, conserved		3	3	9.1	427	0	46.882	13374000	5	Tb927.3.3520
Tb927.4.2080	hypothetical protein, conserved	*	2	2	2.6	906	0	15.746	5972000	5	Tb927.4.2080
Tb927.3.3180	Nucleoporin	*	2	2	16.1	992	0	11.509	4421100	1	Tb927.3.3180
Tb927.2.4230	NUP-1 protein, putative	*	2	2	5	3647	0	14.91	29081000	9	Tb927.2.4230
Tb927.10.14700	hypothetical protein, conserved	*	2	2	7.3	342	0	14.822	17231000	6	Tb927.10.14700
Tb927.6.2640	importin alpha subunit, putative	*	2	2	4.5	533	0	14.793	3473300	2	Tb927.6.2640
Tb927.10.14840	Mitochondrial ADP/ATP carrier protein 5a, putative	*	2	2	5.9	307	0	11.724	4633600	3	Tb927.10.14840
Tb927.11.11080	Nucleoporin	*	2	2	5.6	1439	0	12.022	12459000	5	Tb11.01.2880
Tb927.11.15450	hypothetical protein	*	2	2	1.7	2293	0	11.695	2826200	1	Tb11.01.7095
Tb927.1.4310	hypothetical protein, conserved	*	2	2	1.2	1638	0	12.62	0	2	Tb927.1.4310
Tb927.7.3550	hypothetical protein, conserved	*	2	2	3.8	1241	0	37.436	58139000	4	Tb927.7.3550
Tb927.9.11410	60S ribosomal protein L23, putative	*	2	2	22.3	139	0	12.577	21472000	5	Tb09.211.2640
Tb927.11.8200	ribosomal protein S26, putative	*	2	2	22.5	111	0	19.561	6465300	2	Tb11.01.0355
Tb927.11.10790	40S ribosomal protein SA, putative	*	2	2	10.2	244	0	12.99	2174300	2	Tb11.01.2560
Tb927.11.15900	60S ribosomal protein L27, putative	*	2	2	13.5	133	0	14.394	8510100	3	Tb11.01.7545
Tb927.10.14580	60S ribosomal protein L17, putative	*	2	2	17.5	166	0	11.347	6596600	2	Tb927.10.14580
Tb927.10.5340	40S ribosomal protein S18, putative	*	2	2	15	153	0	29.008	9323500	5	Tb927.10.5340
Tb927.10.9800	60S ribosomal protein L22, putative	*	2	2	13.8	130	0	12.016	20804000	4	Tb927.10.9800
Tb927.2.5910	40S ribosomal protein S13, putative	*	2	2	18.5	151	0	11.864	9678700	3	Tb927.2.5910
Tb927.4.1100	ribosomal protein L21E (60S), putative | l	*	2	2	15.7	159	0	13.783	8475600	5	Tb927.4.1100
Tb927.5.1110	60S ribosom	*	2	2	5.8	260	0	12.631	0	2	Tb927.5.1110
Tb927.5.1610	60S ribosomal protein L13a, putative	*	2	2	7.7	222	0	29.322	23032000	6	Tb927.5.1610
Tb927.8.1340	60S ribosomal protein L7a, putative	*	2	2	11.2	276	0	35.324	67283000	6	Tb927.8.1340
Tb927.10.14550	ATP-dependent DEAD/H RNA helicase, putative	*	2	2	3.8	660	0	16.465	6653600	5	Tb927.10.14550
Tb927.8.3060	cytosolic leucyl aminopeptidase, putative,metallo-peptidase, Clan MF, Family M17	*	2	2	6.6	671	0	13.576	16384000	4	Tb927.8.3060
Tb927.7.2110	KKT11		2	2	7.2	251	0	12.514	7387100	2	Tb927.7.2110
Tb927.9.8880	actin A		2	2	10.4	376	0	13.796	13583000	2	Tb09.211.0630
Tb927.10.10360	microtubule-associated protein, putative	*	3	1	9.7	3198	0	122.04	606830000	44	Tb927.10.10360

### Sheet: GFP-KKT1C
TriTrypID (v28)	Annotation	Common contaminant (found in IP/MS of many other un-related proteins)	Razor + unique peptides	Unique peptides	Sequence coverage [%]	Sequence length	Q-value	Score	Intensity	MS/MS count	TriTrypID (v4)
Tb927.10.6330	KKT1		38	38	21.2	1594	0	323.31	3682200000	258	Tb927.10.6330
Tb927.1.2390	beta tubulin	*	12	12	34.2	442	0	318.73	3145800000	96	Tb927.1.2390
Tb927.6.4670	MORN repeat-containing protein,flagellar component	*	11	11	35.8	358	0	104.96	410720000	43	Tb927.6.4670
Tb927.11.10520	KKT2		10	10	11.7	1260	0	114.86	97618000	21	Tb11.01.2290
Tb927.1.2400	alpha tubulin	*	8	8	33.5	451	0	160.25	370060000	34	Tb927.1.2400
Tb927.10.8940	hypothetical protein, conserved	*	8	8	35.8	411	0	102.59	363270000	18	Tb927.10.8940
Tb927.11.12150	flagellar protein essential for flagellar pocket biogenesis	*	8	8	19.1	587	0	62.578	129410000	9	Tb11.01.3960
Tb927.11.17000	hypothetical protein, conserved,leucine-rich repeat protein (LRRP), putative	*	6	6	11.1	1004	0	38.93	30673000	7	Tb11.01.8770
Tb927.11.1030	KKT7		5	5	13	644	0	35.797	15134000	9	Tb11.03.0080
Tb927.1.4310	hypothetical protein, conserved	*	4	4	2.8	1638	0	24.725	7487300	5	Tb927.1.4310
Tb927.10.1510	NOT1	*	4	4	3.7	2326	0	61.87	110100000	5	Tb927.10.1510
Tb927.10.6070	universal minicircle sequence binding protein (UMSBP), putative,predicted zinc finger protein	*	4	4	37.9	140	0	48.776	61549000	4	Tb927.10.6070
Tb927.10.8820	hypothetical protein, conserved	*	4	4	5.7	766	0	24.327	3994200	7	Tb927.10.8820
Tb927.11.8950	leucine rich repeat	*	4	4	6	713	0	38.79	14441000	14	Tb11.01.0680
Tb927.10.4200	KKT24		4	4	5.3	864	0	25.826	5319100	4	Tb927.10.4200
Tb927.8.3680	KKT4		4	4	7.4	645	0	29.465	15112000	3	Tb927.8.3680
Tb927.10.2090	elongation factor 1-alpha,EF-1-alpha	*	3	3	15.8	348	0	18.805	27343000	4	Tb927.10.2090
Tb927.11.11330	heat shock protein 70	*	3	3	8.7	690	0	45.228	99889000	7	Tb11.01.3110
Tb927.11.5640	hypothetical protein, conserved	*	3	3	3.7	924	0	20.677	11361000	5	Tb11.02.3350
Tb927.2.2970	mitochondrial carrier protein, putative	*	3	3	7.7	312	0	25.363	9474600	3	Tb927.2.2970
Tb927.4.2080	hypothetical protein, conserved	*	3	3	3.9	906	0	25.574	12833000	8	Tb927.4.2080
Tb927.6.4300	glyceraldehyde 3-phosphate dehydrogenase, glycosomal	*	3	3	5.6	359	0	18.652	7793600	3	Tb927.6.4300
Tb927.9.1980	hypothetical protein, conserved	*	3	3	6.6	692	0	18.269	2110000	3	Tb09.160.0790
Tb927.10.10360	microtubule-associated protein, putative	*	4	2	14.2	3198	0	122.23	372550000	36	Tb927.10.10360
Tb927.10.10590	histone H2B, putative	*	2	2	17.9	112	0	13.905	24494000	4	Tb927.10.10590
Tb927.10.14550	ATP-dependent DEAD/H RNA helicase, putative	*	2	2	3.8	660	0	38.961	15223000	7	Tb927.10.14550
Tb927.10.14840	mitochondrial carrier protein, putative,ADP/ATP translocase 1, putative	*	2	2	5.9	307	0	13.187	3628900	4	Tb927.10.14840
Tb927.10.3990	DHH1	*	2	2	8.6	406	0	11.86	14939000	2	Tb927.10.3990
Tb927.10.5340	40S ribosomal protein S18, putative	*	2	2	15	153	0	47.038	20626000	6	Tb927.10.5340
Tb927.10.6060	universal minicircle sequence binding protein (UMSBP), putative,DNA-binding protein HEXBP, putative,zinc finger protein	*	2	2	21.6	213	0	15.83	18569000	3	Tb927.10.6060
Tb927.10.770	hypothetical protein, conserved	*	2	2	2.5	632	0	15.591	6116000	2	Tb927.10.770
Tb927.11.11010	hypothetical protein, conserved	*	2	2	8.3	348	0	14.283	4550000	5	Tb11.01.2800
Tb927.11.3300	hypothetical protein, conserved	*	2	2	3.2	932	0	11.956	7483900	2	Tb11.02.0810
Tb927.3.1010	hypothetical protein, conserved	*	2	2	6.5	600	0	28.296	19061000	3	Tb927.3.1010
Tb927.3.4330	73 kDa paraflagellar rod protein,PFR1	*	2	2	4.1	589	0	15.289	4387800	3	Tb927.3.4330
Tb927.4.3130	Spef1,flagellar component	*	2	2	6.2	275	0	14.756	6456400	2	Tb927.4.3130
Tb927.4.3950	cytoskeleton-associated protein CAP5.5, putative,cysteine peptidase, Clan CA, family C2, putative	*	2	2	3.5	853	0	12.226	2311800	2	Tb927.4.3950
Tb927.5.570	hypothetical protein, conserved	*	2	2	1.3	2127	0	12.277	1855700	2	Tb927.5.570
Tb927.6.4980	40S ribosomal protein S14	*	2	2	13.2	144	0	11.809	1920700	3	Tb927.6.4980
Tb927.7.2070	heat shock protein DNAJ, putative	*	2	2	8.8	328	0	12.331	4773700	2	Tb927.7.2070
Tb927.7.3550	hypothetical protein, conserved	*	2	2	3.8	1241	0	51.51	74326000	3	Tb927.7.3550
Tb927.7.990	chaperone protein DNAj, putative	*	2	2	4.9	778	0	11.365	2013400	2	Tb927.7.990
Tb927.8.3530	glycerol-3-phosphate dehydrogenase [NAD ], glycosomal	*	2	2	7.1	354	0	12.911	2008700	2	Tb927.8.3530
Tb927.8.4810	prohibitin 1	*	2	2	9	277	0	20.782	28596000	3	Tb927.8.4810
Tb927.8.5400	hypothetical protein, conserved	*	2	2	3	941	0	12.275	3795300	1	Tb927.8.5400
Tb927.8.6070	basal body component,ML protein	*	2	2	2.1	1412	0	11.622	586780	1	Tb927.8.6070
Tb927.8.8050	Nucleoporin	*	2	2	4.9	739	0	11.677	5054700	2	Tb927.8.8050
Tb927.9.1340	Nucleoporin	*	2	2	2.7	813	0	12.055	980200	2	Tb09.160.0340
Tb927.10.7240	KKT14		2	2	4.4	685	0	14.586	28800000	5	Tb927.10.7240
Tb927.4.5110	KKT8		2	2	4.3	399	0	12.723	1691800	1	Tb927.4.5110
Tb927.5.4520	KKIP1		2	2	2.1	926	0	13.549	3203400	2	Tb927.5.4520
Tb927.1.3180	40S ribosomal protein S11, putative	*	2	1	10.3	174	0	56.244	21947000	2	Tb927.1.3180
